# CRISPR/Cas9 and FLP-FRT mediated multi-modular engineering of the *cis*-regulatory landscape of the bithorax complex of *Drosophila melanogaster*

**DOI:** 10.1101/2022.06.12.495802

**Authors:** Nikhil Hajirnis, Shubhanshu Pandey, Rakesh K Mishra

**Author notes:** For correspondence –. Department of Anatomy and Neurobiology, University of Maryland, Baltimore, United States of America (Nikhil Hajirnis).

## Abstract

The Homeotic genes or *Hox* define the anterior-posterior (AP) body axis formation in bilaterians and are often present on the chromosome in an order which is collinear to their function across the AP axis. The expression pattern of *Hox* genes is attributed to the *cis*-regulatory modules (CRMs) that regulate the genes in a segment-specific manner. In the bithorax complex (BX-C), one of the two *Hox* complexes in *Drosophila melanogaster*, even the CRMs consisting of enhancers, initiators, insulators, and Polycomb/trithorax response elements are organized in order that is collinear to their function in the thoracic and abdominal region. Much of these findings are based on the analysis of hundreds of mutations in the BX-C. However, targeted genomic rearrangements comprising of duplications, inversions, etc., that can reveal the basis of collinearity and the number of regulatory modules with respect to body segments have not been reported. In the present study, we generated a series of transgenic lines with the insertion of FRT near the regulatory domain boundaries, to shuffle the CRMs associated with the posterior *Hox*, *Abd-B*, of the BX-C. Using these FRT lines, we created several alterations such as deletion, duplication, or inversion of multiple CRMs to comprehend their peculiar genomic arrangement and numbers in the BX-C.
