## Supplementary Data for "CRISPR/Cas9 and FLP-FRT mediated multi-modular engineering of the *cis*-regulatory landscape of the bithorax complex of *Drosophila melanogaster*"

### Sheet: Grand Summary
Replicate	Genotype	Gender	A	B	C	D	E	F	Total	Total Population per replicate		Categories	Description
R1	Het	Females	15	21	2	1	4	1	44	73		A	Severed Distortions including A2-A4
	Het	Males	8	9	1	1	9	1	29			B	A5 to A8 affected
R2	Het	Females	8	8	2	1	10	3	32	83		C	A6 and A7 affected
	Het	Males	17	16	4	0	13	1	51			D	Ano one segment affected
R3	Het	Females	6	2	2	4	9	7	30	39		E	Minor distortions
	Het	Males	2	0	0	0	5	2	9			F	Similar to wild typ
R4	Het	Females	89	35	31	14	10	170	349	632
	Het	Males	59	46	6	2	13	157	283
Total			204	137	48	23	73	342	827	827
Percentage			24.67	16.57	5.8	2.78	8.83	41.35
Total Males			86	71	11	3	40	161	372
% males			23.12	19.09	2.96	0.81	10.75	43.28
Total Females			118	66	37	20	33	181	455
% females			25.93	14.51	8.13	4.4	7.25	39.78
Replicate	Genotype	Gender	A	B	C	D	E	F	Total	Total Population per replicate
R4	Homo	Females	5	10	8	5	2	0	30	74
	Homo	Males	9	11	0	8	11	5	44
R5	Homo	Females	5	7	1	1	9	13	36	66
	Homo	Males	3	6	4	4	7	6	30
R6	Homo	Females	1	0	0	1	0	0	2	4
	Homo	Males	0	0	0	0	0	2	2
R7	Homo	Females	35	38	30	19	5	137	264	413
	Homo	Males	34	11	0	8	7	89	149
Total			92	83	43	46	41	252	557	557
Percentage			16.52	14.9	7.72	8.26	7.36	45.24
Total Males			46	28	4	20	25	102	225
% males			20.44	12.44	1.78	8.89	11.11	45.33
Total Females			46	55	39	26	16	150	332
% females			13.86	16.57	11.75	7.83	4.82	45.18

### Sheet: Plotting
	Het	Homo
A: A1-A8	24.67	16.52
B: A5-A8	16.57	14.9
C: A6-A7	5.8	7.72
D: One Segment	2.78	8.26
E: Minor aberration	8.83	7.36
F: Normal phenotype	41.35	45.24

### Sheet: July-Aug21_R1
Dp68.79; A = A1-A4; B = A5-A8; C = A6-A7; D = One segment; E = minor segments; F = Wt; Dv = Dorso-ventral; LR = Left Right; GR = Genital Rotation														Het
S. No.	Genotype	Gender	A	B	C	D	E	F	DV	LR	GR	Comments	Date	Homo
1	Het	F											2021-07-31
2	Het	M											2021-07-31
3	Het	F											2021-07-31
4	Het	F											2021-07-31
5	Het	F											2021-07-31
6	Het	F											2021-07-31
7	Het	F											2021-07-31
8	Het	F											2021-07-31
9	Het	F											2021-07-31
10	Het	F											2021-07-31
11	Het	M											2021-07-31
12	Het	M											2021-07-31
13	Het	F											2021-07-31
14	Het	F											2021-07-31
15	Het	M											2021-07-31
16	Het	F											2021-07-31
17	Het	M											2021-07-31
18	Het	F											2021-07-31
19	Het	M											2021-07-31
20	Het	F											2021-07-31
21	Het	M											2021-07-31
22	Het	M											2021-07-31
23	Het	F											2021-07-31
24	Het	M											2021-07-31
25	Het	M											2021-07-31
26	Het	F											2021-07-31
27	Het	M											2021-07-31
28	Het	M											2021-07-31
29	Het	F											2021-07-31
30	Het	F											2021-07-31
31	Het	M											2021-07-31
32	Het	M											2021-07-31
33	Het	F											2021-07-31
34	Het	M											2021-08-01
35	Het	F											2021-08-01
36	Het	M											2021-08-01
37	Het	M											2021-08-01
38	Het	M											2021-08-01
39	Het	F											2021-08-01
40	Het	M											2021-08-01
41	Het	F											2021-08-01
42	Het	F											2021-08-01
43	Het	M											2021-08-01
44	Het	M											2021-08-01
45	Het	F											2021-08-01
46	Het	F											2021-08-02
47	Het	F											2021-08-02
48	Het	F											2021-08-02
49	Het	F											2021-08-02
50	Het	F											2021-08-02
51	Het	F											2021-07-31
52	Het	F											2021-07-31
53	Het	F											2021-07-31
54	Het	F											2021-07-31
55	Het	F											2021-07-31
56	Het	F											2021-07-31
57	Het	F											2021-07-31
58	Het	M											2021-07-31
59	Het	M											2021-07-31
60	Het	M											2021-07-31
61	Het	M											2021-07-31
62	Het	M											2021-07-31
63	Het	F											2021-07-31
64	Het	F											2021-07-31
65	Het	M											2021-08-01
66	Het	M											2021-08-01
67	Het	M											2021-08-01
68	Het	F											2021-08-01
69	Het	F											2021-08-01
70	Het	F											2021-08-02
71	Het	F											2021-08-02
72	Het	F											2021-08-02
73	Het	F											2021-08-02
1	Homo	F											2021-07-31
2	Homo	F											2021-07-31
3	Homo	M											2021-07-31
4	Homo	M											2021-07-31
5	Homo	F											2021-07-31
6	Homo	F											2021-07-31
7	Homo	M											2021-07-31
8	Homo	M											2021-07-31
9	Homo	F										A7 -> A8	2021-07-31
10	Homo	F											2021-07-31
11	Homo	F											2021-07-31
12	Homo	F											2021-07-31
13	Homo	F											2021-07-31
14	Homo	M											2021-07-31
15	Homo	M											2021-07-31
16	Homo	M											2021-07-31
17	Homo	F											2021-07-31
18	Homo	M											2021-07-31
19	Homo	F											2021-07-31
20	Homo	F											2021-07-31
21	Homo	M											2021-07-31
22	Homo	M											2021-07-31
23	Homo	F											2021-07-31
24	Homo	M											2021-07-31
25	Homo	M											2021-07-31
26	Homo	M											2021-07-31
27	Homo	F											2021-07-31
28	Homo	M											2021-07-31
29	Homo	M											2021-07-31
30	Homo	M											2021-07-31
31	Homo	F											2021-07-31
32	Homo	F											2021-08-01
33	Homo	M											2021-08-01
34	Homo	M											2021-08-01
35	Homo	F											2021-08-01
36	Homo	M											2021-08-01
37	Homo	F											2021-08-01
38	Homo	F											2021-08-01
39	Homo	M											2021-08-01
40	Homo	M											2021-08-01
41	Homo	F											2021-08-01
42	Homo	F											2021-08-01
43	Homo	M											2021-08-01
44	Homo	M											2021-08-01
45	Homo	M											2021-08-01
46	Homo	F											2021-08-01
47	Homo	M											2021-08-01
48	Homo	M											2021-08-01
49	Homo	M											2021-08-01
50	Homo	F											2021-08-01
51	Homo	M											2021-08-01
52	Homo	M											2021-08-01
53	Homo	F											2021-08-01
54	Homo	M											2021-08-01
55	Homo	M											2021-07-31
56	Homo	M											2021-07-31
57	Homo	M											2021-08-01
58	Homo	M											2021-07-31
59	Homo	M											2021-07-31
60	Homo	F											2021-08-01
61	Homo	M											2021-08-01
62	Homo	M											2021-07-31
63	Homo	F											2021-08-01
64	Homo	M											2021-07-31
65	Homo	M											2021-07-31
66	Homo	M											2021-07-31
67	Homo	F											2021-08-01
68	Homo	M											2021-08-01
69	Homo	M											2021-08-01
70	Homo	F											2021-08-01
71	Homo	M											2021-08-01
72	Homo	M											2021-08-01
73	Homo	F											2021-08-01
74	Homo	F											2021-08-01
Summary	Genotype	Gender	A	B	C	D	E	F	Total Het or Homo	Comments
	Het	Female	15	21	2	1	4	1	44
	Het	Male	8	9	1	1	9	1	29
		Total	23	30	3	2	13	2	73
	Homo	Female	5	10	8	5	2	0	30
	Homo	Male	9	11	0	8	11	5	44
		Total	14	21	8	13	13	5	74
							Total screened		147

### Sheet: July-Aug21_R2
Dp68.79; A = A1-A8; B = A5-A8; C = A6-A7; D = One segment; E = minor segments; F = Wt; Dv = Dorso-ventral; LR = Left Right; GR = Genital Rotation														Het
S. No.	Balancer	Gender	A	B	C	D	E	F	DV	LR	GR	Comments	Date	Homo
1	Het	M											2021-08-03
2	Het	M											2021-08-03
3	Het	M											2021-08-03
4	Het	M											2021-08-03
5	Het	M											2021-08-03
6	Het	M											2021-08-03
7	Het	M											2021-08-03
8	Het	M											2021-08-03
9	Het	M											2021-08-03
10	Het	M											2021-08-03
11	Het	M											2021-08-03
12	Het	M											2021-08-03
13	Het	M											2021-08-03
14	Het	M											2021-08-03
15	Het	M											2021-08-03
16	Het	M											2021-08-03
17	Het	F											2021-08-03
18	Het	F											2021-08-03
19	Het	F											2021-08-03
20	Het	F											2021-08-03
21	Het	F											2021-08-03
22	Het	F											2021-08-03
23	Het	F											2021-08-03
24	Het	F											2021-08-03
25	Het	F											2021-08-03
26	Het	F											2021-08-03
27	Het	F											2021-08-03
28	Het	M											2021-08-03
29	Het	M										Severe melanization defect	2021-08-04
30	Het	M											2021-08-04
31	Het	M											2021-08-04
32	Het	M											2021-08-04
33	Het	M											2021-08-04
34	Het	F											2021-08-04
35	Het	F											2021-08-04
36	Het	F											2021-08-04
37	Het	F											2021-08-04
38	Het	F											2021-08-04
39	Het	M											2021-08-04
40	Het	F											2021-08-04
41	Het	F											2021-08-04
42	Het	F											2021-08-03
43	Het	F											2021-08-04
44	Het	F											2021-08-04
45	Het	F											2021-08-04
46	Het	F											2021-08-04
47	Het	F											2021-08-04
48	Het	M											2021-08-04
49	Het	M											2021-08-04
50	Het	M											2021-08-04
51	Het	M											2021-08-03
52	Het	M											2021-08-04
53	Het	M											2021-08-04
54	Het	M											2021-08-03
55	Het	M											2021-08-04
56	Het	M											2021-08-04
57	Het	M											2021-08-03
58	Het	M											2021-08-03
59	Het	M											2021-08-03
60	Het	M											2021-08-03
61	Het	M											2021-08-03
62	Het	M											2021-08-03
63	Het	M											2021-08-03
64	Het	M											2021-08-03
65	Het	M											2021-08-03
66	Het	M											2021-08-03
67	Het	M											2021-08-03
68	Het	M											2021-08-03
69	Het	F											2021-08-03
70	Het	F											2021-08-03
71	Het	F											2021-08-03
72	Het	F											2021-08-03
73	Het	M											2021-08-04
74	Het	M											2021-08-04
75	Het	F											2021-08-04
76	Het	F											2021-08-04
77	Het	F											2021-08-04
78	Het	M											2021-08-04
79	Het	F											2021-08-04
80	Het	M											2021-08-04
81	Het	M											2021-08-04
82	Het	M											2021-08-04
83	Het	M											2021-08-03
1	Homo	M											2021-08-03
2	Homo	M											2021-08-03
3	Homo	M											2021-08-03
4	Homo	M											2021-08-03
5	Homo	M											2021-08-03
6	Homo	M											2021-08-03
7	Homo	M											2021-08-03
8	Homo	M											2021-08-03
9	Homo	M											2021-08-03
10	Homo	M											2021-08-03
11	Homo	M											2021-08-03
12	Homo	M											2021-08-03
13	Homo	M											2021-08-03
14	Homo	M											2021-08-03
15	Homo	M											2021-08-03
16	Homo	M											2021-08-03
17	Homo	F											2021-08-03
18	Homo	F											2021-08-03
19	Homo	F											2021-08-03
20	Homo	F											2021-08-03
21	Homo	F											2021-08-03
22	Homo	F											2021-08-03
23	Homo	F											2021-08-03
24	Homo	F											2021-08-03
25	Homo	F											2021-08-03
26	Homo	F											2021-08-03
27	Homo	F											2021-08-03
28	Homo	F											2021-08-03
29	Homo	F										MORE VENTRALLY	2021-08-03
30	Homo	F											2021-08-03
31	Homo	F											2021-08-03
32	Homo	F											2021-08-03
33	Homo	F											2021-08-03
34	Homo	F											2021-08-03
35	Homo	M											2021-08-04
36	Homo	M											2021-08-04
37	Homo	M											2021-08-04
38	Homo	M											2021-08-04
39	Homo	M											2021-08-04
40	Homo	M											2021-08-04
41	Homo	M											2021-08-04
42	Homo	F											2021-08-04
43	Homo	F											2021-08-04
44	Homo	F											2021-08-04
45	Homo	F											2021-08-04
46	Homo	F											2021-08-04
47	Homo	F											2021-08-04
48	Homo	F											2021-08-04
49	Homo	F											2021-08-03
50	Homo	F											2021-08-03
51	Homo	F											2021-08-03
52	Homo	F											2021-08-04
53	Homo	F											2021-08-04
54	Homo	M											2021-08-04
55	Homo	M											2021-08-04
56	Homo	M											2021-08-04
57	Homo	M											2021-08-04
58	Homo	M											2021-08-03
59	Homo	F											2021-08-03
60	Homo	F											2021-08-03
61	Homo	F											2021-08-03
62	Homo	M											2021-08-04
63	Homo	F											2021-08-04
64	Homo	F											2021-08-04
65	Homo	F											2021-08-04
66	Homo	M											2021-08-04
Summary	Genotype	Gender	A	B	C	D	E	F	Total Het or Homo	Comments
	Het	Female	8	8	2	1	10	3	32
	Het	Male	17	16	4	0	13	1	51
		Total	25	24	6	1	23	4	83
	Homo	Female	5	7	1	1	9	13	36
	Homo	Male	3	6	4	4	7	6	30
		Total	8	13	5	5	16	19	66
								Total screened	149

### Sheet: July-Aug21_R3
Dp68.79; A = A1-A8; B = A5-A8; C = A6-A7; D = One segment; E = minor segments; F = Wt; Dv = Dorso-ventral; LR = Left Right; GR = Genital Rotation														Het
S. No.	Genotype	Gender	A	B	C	D	E	F	DV	LR	GR	Comments	Date	Homo
1	Het	F											2021-08-05
2	Het	F											2021-08-05
3	Het	F											2021-08-05
4	Het	F											2021-08-05
5	Het	F											2021-08-06
6	Het	M											2021-08-06
7	Het	M											2021-08-06
8	Het	F											2021-08-06
9	Het	F											2021-08-06
10	Het	F											2021-08-05
11	Het	F											2021-08-06
12	Het	F											2021-08-05
13	Het	F											2021-08-05
14	Het	F											2021-08-05
15	Het	F											2021-08-05
16	Het	F											2021-08-06
17	Het	F											2021-08-06
18	Het	F											2021-08-05
19	Het	F											2021-08-05
20	Het	F											2021-08-05
21	Het	F											2021-08-05
22	Het	F											2021-08-05
23	Het	F											2021-08-05
24	Het	F											2021-08-05
25	Het	F											2021-08-05
26	Het	F											2021-08-05
27	Het	F										Larval apoptosis incomplete	2021-08-06
28	Het	M											2021-08-06
29	Het	M											2021-08-06
30	Het	M											2021-08-06
31	Het	M											2021-08-06
32	Het	M											2021-08-06
33	Het	M											2021-08-06
34	Het	M											2021-08-06
35	Het	M											2021-08-06
36	Het	F											2021-08-06
37	Het	F											2021-08-06
38	Het	F											2021-08-06
39	Het	F											2021-08-06
40	Het	F											2021-08-06
41	Het	F											2021-08-05
1	Homo	F											2021-08-06
2	Homo	F											2021-08-05
3	Homo	M											2021-08-06
4	Homo	M											2021-08-06
Summary	Genotype	Gender	A	B	C	D	E	F	DV	LR	GR	Total Het or Homo	Comments
	Het	Female	7	2	2	5	9	7				32
	Het	Male	2	0	0	0	5	2				9
		Total	9	2	2	5	14	9				41
	Homo	Female	1	0	0	1	0	0				2
	Homo	Male	0	0	0	0	0	2				2
		Total	1	0	0	1	0	2				4
										Total screened		45

### Sheet: July-Aug_R4
Dp68.79; A = A1-A8; B = A5-A8; C = A6-A7; D = One segment; E = minor segments; F = Wt; Dv = Dorso-ventral; LR = Left Right; GR = Genital Rotation														Het
S. No.	Balancer	Gender	A	B	C	D	E	F	DV	LR	GR	Comments	Date	Homo
Replicate 1	Replicate1		Table1										2021-08-16
	Het	Female	40	5	4	5	10	64		3
	Het	Male	17	2		2	11	89		1
		Total	57	7	4	7	21	153	0	4
	Homo	Female	9		2	1	3	67		1
	Homo	Male	4	1		2	7	31
		Total	13	1	2	3	10	98	0	1
Replicate 2	Replicate2		Table2										2021-08-16
	Het	Female	47	27	21	7	0	97	0	0	0
	Het	Male	21	22	3	0	1	34	1	0	0
		Total	68	49	24	7	1	131	1	0	0
	Homo	Female	13	19	14	9	1	35	0	0	0
	Homo	Male	15	5	0	3	0	29	5	0	0
		Total	28	24	14	12	1	64	5	0	0
Replicate 3	Replicate3		Table 3										2021-08-17
	Het	Female	2	3	6	2	0	9	0	0	0
	Het	Male	21	22	3	0	1	34	1	0	0
		Total	23	25	9	2	1	43	1	0	0
	Homo	Female	13	19	14	9	1	35	0	0	0
	Homo	Male	15	5	0	3	0	29	5	0	0
		Total	28	24	14	12	1	64	5	0	0
Summary	Genotype	Gender	A	B	C	D	E	F	DV	LR	GR	Comments	Total Het or Homo
	Het	Female	89	35	31	14	10	170	0	3	0
	Het	Male	59	46	6	2	13	157	2	1	0
		Total	148	81	37	16	23	327	2	4	0		632
	Homo	Female	35	38	30	19	5	137	0	1	0
	Homo	Male	34	11	0	8	7	89	10	0	0
		Total	69	49	30	27	12	226	10	1	0		413
												Total Screened	1045
